# A spatial map of human macrophage niches links tissue location with function

**DOI:** 10.1101/2022.08.18.504434

**Authors:** Magdalena Matusiak, John W. Hickey, Bogdan Luca, Guolan Lu, Lukasz Kidzinski, Shirley Shu, Deana Rae Crystal Colburg, Darci J. Phillips, Sky W. Brubaker, Gregory W. Charville, Jeanne Shen, Garry P. Nolan, Aaron M. Newman, Robert B. West, Matt van de Rijn

## Abstract

Macrophages are the most abundant immune cell type in the tumor microenvironment (TME). Yet the spatial distribution and cell interactions that shape macrophage function are incompletely understood. Here we use single-cell RNA sequencing data and multiplex imaging to discriminate and spatially resolve macrophage niches within benign and malignant breast and colon tissue. We discover four distinct tissue-resident macrophage (TRM) layers within benign bowel, two TRM niches within benign breast, and three tumor-associated macrophage (TAM) populations within breast and colon cancer. We demonstrate that IL4I1 marks phagocytosing macrophages, SPP1 TAMs are enriched in hypoxic and necrotic tumor regions, and a novel subset of FOLR2 TRMs localizes within the plasma cell niche. Furthermore, NLRP3 TAMs that colocalize with neutrophils activate an inflammasome in the TME and in Crohn’s disease and are associated with poor outcomes in breast cancer patients. This work suggests novel macrophage therapy targets and provides a framework to study human macrophage function in clinical samples.
