## Supplemental Table 1 for "A spatial map of human macrophage niches links tissue location with function"

### Sheet: Sheet1
Antibody	Clone	Vendor	Cat#	RRID	staining concentration
Calprotectin	MAC387	Abcam	ab22506	AB_447111	1:1000,
CD163	D6U1J	Cell Signaling	93498	AB_2800204	1:200,
CD68 mouse	KP1	BioLegend	916104	AB_2616797	1:800,
CD68 rabbit	D4B9C	Cell Signaling	76437	AB_2799882	1:200,
CD68-555	KP1	Abcam	ab279323	AB_307338	1:50,
FOLR2	OTI4G6	Novus	NBP2-45693	AB_2723188	1:100,
IL4I1	EPR22070	Abcam	ab222102		1:200,
LYVE1	AF2089	R&D	AF2089	AB_35514	1:50,
MARCO	Polyclonal	Novus	NBP2-39004		1:100,
NLRP3	Polyclonal	Sigma	ABF23		1:4000,
panCK-AF647	AE-1/AE-3	Novus	NBP2-33200AF647	AB_963125	1:200,
SPP1	HPA027541	Millipore Sigma	HPA027541-100UL	AB_10601446	1:500,
Donkey anti-Goat IgG (H+L) Highly Cross-Adsorbed Secondary Antibody, Alexa Fluor Plus 647	Polyclonal	Thermo Fisher Scientific	A32849	AB_2762840	1:100,
Donkey anti-Mouse IgG (H+L) Highly Cross-Adsorbed Secondary Antibody, Alexa Fluor Plus 555	Polyclonal	Thermo Fisher Scientific	A32773	AB_2762848	1:100,
Donkey anti-Rabbit IgG (H+L) Highly Cross-Adsorbed Secondary Antibody, Alexa Fluor Plus 488	Polyclonal	Thermo Fisher Scientific	A32790	AB_2762833	1:100,
Goat anti-Mouse IgG (H+L) Highly Cross-Adsorbed Secondary Antibody, Alexa Fluor Plus 555	Polyclonal	Thermo Fisher Scientific	A32727	AB_2633276	1:100,
Goat anti-Mouse IgG (H+L) Highly Cross-Adsorbed Secondary Antibody, Alexa Fluor Plus 647	Polyclonal	Thermo Fisher Scientific	A32728	AB_2633277	1:100,
Goat anti-Mouse IgG (H+L) Highly Cross-Adsorbed Secondary Antibody, Alexa Fluor™ Plus 488	Polyclonal	Thermo Fisher Scientific	A32723	AB_2633275	1:100,
Goat anti-Rabbit IgG (H+L) Cross-Adsorbed Secondary Antibody, Alexa Fluor™ 488	Polyclonal	Thermo Fisher Scientific	A-11008	AB_143165	1:100,
Goat anti-Rabbit IgG (H+L) Highly Cross-Adsorbed Secondary Antibody, Alexa Fluor Plus 555	Polyclonal	Thermo Fisher Scientific	A32732	AB_2633281	1:100,
Goat anti-Rabbit IgG (H+L) Highly Cross-Adsorbed Secondary Antibody, Alexa Fluor Plus 647	Polyclonal	Thermo Fisher Scientific	A32733	AB_2633282	1:100,
