## Supplemental Table 2 for "A spatial map of human macrophage niches links tissue location with function"

### Sheet: CODEX panel ab used for METHODS
Antibody	Clone	Vendor	Cat#	RRID
Arginase-1	polyclonal
aSMA	polyclonal	Abcam	ab5694	RRID:AB_2223021
CA9	polyclonal
CD11b	EPR1344	abcam	ab216445	RRID:AB_2864378
CD11c	EP1347Y	AbCam	ab216655	RRID:AB_2864379
CD15	MMA	BD	559045	RRID:AB_397181
CD16
CD163	EDHu-1	Novus	NB110-40686	RRID:AB_714951
CD20	rIGEL/773	Novus	NBP2-54591	RRID:AB_2864380
CD206	Polyclonal	R&D	AF2534	RRID:AB_2063019
CD25	4C9	Cell Marque	custom	RRID:AB_1157926
CD3	MRQ-39	Cell Marque	custom	RRID:AB_2864399
CD31	C31.3 + C31.7 + C31.10	Novus Bio	NBP2-47785	RRID:AB_2864381
CD34	QBEnd/10 + HPCA1/764	Novus	NBP2-47909-0.1mg	RRID:AB_2864382
CD38	EPR4106	abcam	ab176886	RRID:AB_2864383
CD4	EPR6855	Abcam	ab181724	RRID:AB_2864377
CD45	2B11 + PD7/26	Novus	NBP2-34528	RRID:AB_2864384
CD56	MRQ-42	Cell Marque	custom	RRID:AB_2861293
CD68	KP-1	Biolegend	916104	RRID:AB_2616797
CD8	C8/144B	Cell Marque	custom	RRID:AB_2864400
CD90	EPR3132	abcam	ab221607	RRID:AB_10563647
EpCAM
FAP	Polyclonal
FOLR2-Biotin	OTI4G6	Novus	NBP2-70763B	RRID:AB_2723188
FoxP3	236A/E7	Invitrogen	14-4777-80	RRID:AB_467555
granzyme-B	EPR20129-217	Abcam	ab219803	RRID:AB_2910576
HLADR	EPR3692	AbCam	ab215985	RRID:AB_2864390
ISG15	polyclonal	ThermoFisher	15981-1-AP	RRID:AB_2126302
LYVE1	AF2089	R&D	AF2089	RRID:AB_35514
Mast cell tryptase	AA1	Abcam	ab2378	RRID:AB_303023
MMP9	L51/82	Biolegend	819701	RRID:AB_2564833
pan-CK	C-11	Biolegend	628602	RRID:AB_439775
PDGFRb
Podoplanin	D2-40	Biolegend	916606	RRID:AB_2565820
SPP1	HPA027541	Millipore Sigma	HPA027541-100UL	RRID:AB_10601446
Vimentin	RV202	BD	550513	RRID:AB_393716
