## Supplemental Table 3 for "A spatial map of human macrophage niches links tissue location with function"

### Sheet: Multicycle_record
Colon array
		DAPI		A488			Cy3			Cy5
Well #	Cycle #			antibody	oligo	exposure time	antibody	oligo	exposure time	antibody	oligo	exposure time	Cycle #
A12	1	Hoechst	10	blank		500	blank		500	blank		500	1
B1	2	Hoechst	10	Vimentin	62	200	CD4	76	500	CD16	26	500	2
B2	3	Hoechst	10	aSMA	69	133	LYVE1	46	500	FoxP3	20	500	3
B3	4	Hoechst	10	CD15	14	117.647	PDGFRb	44	500	CD56	29	333	4
B4	5	Hoechst	10	pan-CK	67	50	CD34	38	333	granzyme-B	3	200	5
B5	6	Hoechst	10	blank		1.6	CD90	51	333	CD11c	49	333	6
B6	7	Hoechst	10	blank		1.6	Podoplanin	32	250	CD45	56	250	7
B7	8	Hoechst	10	blank		1.6	Arginase-1	43	250	CD11b	28	333	8
B8	9	Hoechst	10	blank		1.6	CD31	68	200	CD8	8	166.67	9
B9	10	Hoechst	10	blank		500	blank		500	blank		500	10
B10	11	Hoechst	10	blank		1.6	EpCAM	59	200	CD38	66	333	11
B11	12	Hoechst	10	blank		1.6	ISG15	42	200	HLADR	65	117.647	12
B12	13	Hoechst	10	blank		1.6	CD25	24	166	CD68	70	83	13
C1	14	Hoechst	10	blank		1.6	MMP9	80	166	CA9	53	66.67	14
C2	15	Hoechst	10	blank		1.6	CD163	45	166	CD20	48	83.33	15
C3	16	Hoechst	10	blank		1.6	FAP	79	166	SPP1	5	83	16
C4	17	Hoechst	10	blank		1.6	CD3	77	133	Mast cell tryptase	59	20	17
C5	18	Hoechst	10	blank		1.6	CD206	55	133	blank		1.6	18
C7	19	Hoechst	10	blank		1.6	FOLR2	SA-PE (2.5uL)	500	DRAQ5		166	19
Breast array
		DAPI		A488			Cy3			Cy5
Well #	Cycle #			antibody	oligo	exposure time	antibody	oligo	exposure time	antibody	oligo	exposure time	Cycle #
A12	1	Hoechst	10	blank		500	blank		500	blank		500	1
B1	2	Hoechst	10	Vimentin	62	200	CD4	76	500	CD16	26	500	2
B2	3	Hoechst	10	aSMA	69	133	LYVE1	46	500	FoxP3	20	500	3
B3	4	Hoechst	10	CD15	14	117.647	PDGFRb	44	500	CD56	29	333.33	4
B4	5	Hoechst	10	pan-CK	67	50	CD34	38	333	granzyme-B	3	200	5
B5	6	Hoechst	10	blank		1.6	CD90	51	333	CD11c	49	333.33	6
B6	7	Hoechst	10	blank		1.6	CD38	66	333	CD45	56	250	7
B7	8	Hoechst	10	blank		1.6	Arginase-1	43	250	CD11b	28	166	8
B8	9	Hoechst	10	blank		1.6	CD31	68	200	CD8	8	166.67	9
B9	10	Hoechst	10	blank		500	blank		500	blank		500	10
B10	11	Hoechst	10	blank		1.6	EpCAM	59	200	SPP1	5	133	11
B11	12	Hoechst	10	blank		1.6	ISG15	42	200	HLADR	65	117.647	12
B12	13	Hoechst	10	blank		1.6	CD25	24	166	CD68	70	83	13
C1	14	Hoechst	10	blank		1.6	MMP9	80	166	CA9	53	66.67	14
C2	15	Hoechst	10	blank		1.6	CD163	45	166	CD20	48	83.33	15
C3	16	Hoechst	10	blank		1.6	FAP	79	166	Mast cell tryptase	59	20	16
C4	17	Hoechst	10	blank		1.6	Podoplanin	32	166	blank		1.6	17
C5	18	Hoechst	10	blank		1.6	CD3	77	133	blank		1.6	18
C6	19	Hoechst	10	blank		1.6	CD206	55	83	blank		1.6	19
C7	20	Hoechst	10	blank		1.6	FOLR2	SA-PE (2.5uL)	500	DRAQ5		500	20
