## Supplemental Table 4 for "A spatial map of human macrophage niches links tissue location with function"

### Sheet: Sheet3
Table S4. Overview of the cohort of clinically-annotated bulk tumor transcriptomes.
Dataset ID	GEO, ArrayExpres platform	Platform name	Tumor type	No. analyzed samples	PMID	First author
METABRIC (validation)	GPL10558	Illumina HumanHT-12 V4.0 expression beadchip	Breast cancer	984	27161491, 22522925	Pereira, Curtis
METABRIC (discovery)	GPL10558	Illumina HumanHT-12 V4.0 expression beadchip	Breast cancer	979	27161491, 22522925	Pereira, Curtis
van de Vijver	NA	Hu25K microarrays	Breast cancer	295	12490681	van de Vijver
GSE24450	GPL6947	Illumina HumanHT-12 V3.0 expression beadchip	Breast cancer	183	22171747, 21542898, 22102859	Heikkinen, Muranen, Peurala
GSE1456	GPL96	Affymetrix Human Genome U133A Array	Breast cancer	159	16280042, 16813654	Pawitan, Hall
GSE3143	GPL8300	Affymetrix Human Genome U95 Version 2 Array	Breast cancer	158	16273092	Bild
GSE7390	GPL96	Affymetrix Human Genome U133A Array	Breast cancer	155	17545524, 25788628	Desmedt, Patil
GSE9893	GPL5049	MLRG Human 21K V12.0	Breast cancer	155	18347175	Chanrion
GSE10886	GPL1390	Agilent Human 1A Oligo UNC custom Microarrays	Breast cancer	149	19204204	Parker
E-TABM-158	A-AFFY-76	Affymetrix High Throughput Array U133AA of Av2	Breast cancer	129	17157792	Chin
GSE19783	GPL6480	Agilent-014850 Whole Human Genome Microarray 4x44K G4112F (Probe Name version)	Breast cancer	110	21364938, 26321095, 23382830	Enerly, Haakensen, Aure
GSE16446	GPL570	Affymetrix Human Genome U133 Plus 2.0 Array	Breast cancer	107	21422418, 20098429, 20189874, 26484051	Desmedt, Li, Juul, Haibe-Kains
GSE42568	GPL570	Affymetrix Human Genome U133 Plus 2.0 Array	Breast cancer	104	23740839	Clarke
GSE20486	GPL6947	Illumina HumanHT-12 V3.0 expression beadchip	Breast cancer	97	20551037, 24662924	Parris, Parris
GSE29174	GPL3676	NKI-CMF Homo sapiens 35k oligo array	Breast cancer	96	21586611	Farazi
GSE10885	GPL1390	Agilent Human 1A Oligo UNC custom Microarrays	Breast cancer	45	19435916	Hennessy
GSE17536	GPL570	Affymetrix Human Genome U133 Plus 2.0 Array	Colorectal cancer	177	19914252, 22115830, 25916654, 30606770	Smith, Freeman, Williams, Chen
GSE12945	GPL96	Affymetrix Human Genome U133A Array	Colorectal cancer	62	19399471	Staub
GSE17537	GPL570	Affymetrix Human Genome U133 Plus 2.0 Array	Colorectal cancer	55	19914252, 22115830, 25916654, 30606770	Smith, Freeman, Williams, Chen
GSE16125	GPL5175	Affymetrix Human Exon 1.0 ST Array [transcript (gene) version]	Colorectal cancer	32	19672874	Reid
