## Supplemental Table 5 for "A spatial map of human macrophage niches links tissue location with function"

### Sheet: NLRP3_Neutro
NLRP3 TAMs and Neutrophils signature
NLRP3
IL1B
CXCL1
CXCL2
CXCL8
INHBA
PLAUR
S100A8
S100A9
CSF3R
MPZ
HCAR3
SERPINB2
CXCL8
CD300E

### Sheet: SPP1_Neutro
SPP1 TAMs and Neutrophils signature
SPP1
MMP12
MMP9
INHBA
KLK6
S100A14
KLK10
PLAUR
CTSL
FABP5
S100A8
S100A9
CSF3R
MPZ
HCAR3
SERPINB2
CXCL8
CD300E

### Sheet: FOLR2_TRMs_Ramos_et_al
FOLR2 TRMs signature
FOLR2
SEPP1
SLC40A1
